# In vivo transomic analyses of glucose-responsive metabolism in skeletal muscle reveal core differences between the healthy and obese states

**DOI:** 10.1101/2022.03.27.486003

**Authors:** Toshiya Kokaji, Miki Eto, Atsushi Hatano, Katsuyuki Yugi, Keigo Morita, Satoshi Ohno, Masashi Fujii, Ken-ichi Hironaka, Yuki Ito, Riku Egami, Saori Uematsu, Akira Terakawa, Yifei Pan, Hideki Maehara, Dongzi Li, Yunfan Bai, Takaho Tsuchiya, Haruka Ozaki, Hiroshi Inoue, Hiroyuki Kubota, Yutaka Suzuki, Akiyoshi Hirayama, Tomoyoshi Soga, Shinya Kuroda

**Affiliations:** Department of Biological Sciences, Graduate School of Science, University of Tokyo, 7-3-1 Hongo, Bunkyo-ku, Tokyo 113-0033, Japan; Data Science Center, Nara Institute of Science and Technology, 8916-5 Takayama, Ikoma, Nara, Japan; Laboratory for Integrated Cellular Systems, RIKEN Center for Integrative Medical Science, 1-7-22 Suehiro-cho, Tsurumi-ku, Yokohama, Kanagawa 230-0045, Japan; Department of Omics and Systems Biology, Niigata University Graduate School of Medical and Dental Sciences, 757 Ichibancho, Asahimachi-dori, Chuo Ward, Niigata City 951-8510, Japan; Institute for Advanced Biosciences, Keio University, Fujisawa, 252-8520, Japan; PRESTO, Japan Science and Technology Agency, 1-7-22 Suehiro-cho, Tsurumi-ku, Yokohama, Kanagawa 230-0045, Japan; Molecular Genetics Research Laboratory, Graduate School of Science, University of Tokyo, 7-3-1 Hongo, Bunkyo-ku, Tokyo 113-0033, Japan; Department of Mathematical and Life Sciences, Graduate School of Integrated Sciences for Life, Hiroshima University 1-3-1 Kagamiyama, Higashi-hiroshima city, Hiroshima, 739-8526, Japan; Department of Computational Biology and Medical Sciences, Graduate School of Frontier Sciences, University of Tokyo, 5-1-5 Kashiwanoha, Kashiwa, Chiba 277-8562, Japan; Division of Integrated Omics, Research Center for Transomics Medicine, Medical Institute of Bioregulation, Kyushu University, 3-1-1 Maidashi, Higashi-ku, Fukuoka 812-8582, Japan; Bioinformatics Laboratory, Faculty of Medicine, University of Tsukuba, Ibaraki, 305-8575, Japan; Center for Artificial Intelligence Research, University of Tsukuba, Ibaraki, 305-8577, Japan; Metabolism and Nutrition Research Unit, Institute for Frontier Science Initiative, Kanazawa University, 13-1 Takaramachi, Kanazawa, Ishikawa, 920-8641, Japan; Institute for Advanced Biosciences, Keio University, 246-2 Mizukami, Kakuganji, Tsuruoka, Yamagata 997-0052, Japan; Core Research for Evolutional Science and Technology (CREST), Japan Science and Technology Agency, Bunkyo-ku, Tokyo 113-0033, Japan

## Abstract

Metabolic regulation in skeletal muscle is essential for blood glucose homeostasis. Obesity causes insulin resistance in skeletal muscle, leading to hyperglycemia and type 2 diabetes. In this study, we performed multiomic analysis of the skeletal muscle of wild-type (WT) and genetically obese (*ob*/*ob*) mice, and constructed regulatory transomic networks for metabolism after oral glucose administration. Our network revealed that metabolic regulation by glucose-responsive metabolites had a major effect on WT mice, especially carbohydrate metabolic pathways. By contrast, in *ob*/*ob* mice, much of the metabolic regulation by glucose-responsive metabolites was lost and metabolic regulation by glucose-responsive genes was largely increased, especially in carbohydrate and lipid metabolic pathways. We present some characteristic metabolic regulatory pathways found in central carbon, branched amino acids, and ketone body metabolism. Our transomic analysis will provide insights into how skeletal muscle responds to changes in blood glucose and how it fails to respond in obesity.
