## Supplementary material for "In vivo transomic analyses of glucose-responsive metabolism in skeletal muscle reveal core differences between the healthy and obese states": Data File S2. Lipidomic data.

### Sheet: Readme
Table S2: Lipidomic data.
Sheet: Raw		Lipidomic data in the muscle of WT and ob/ob mice following oral glucose administration measured by liquid chromatography mass spectrometry.
	Column A to B	Name of lipids.
	Column C	lipids analyzed in this study (TRUE) and not analyzed (FALSE).
	Column D to AD	Amount of lipids. The number indicates the sample number of mice.
Sheet: Analysis		The result of our lipidomic analysis in the muscle of WT and ob/ob mice following oral glucose administration.
	Column A to C	Same as the column A to C of Raw sheet.
	Column D to Q	Properties of glucose-responsive lipids in WT mice.
	Column P	An increased lipid (1), a decreased lipid (-1), and a unchanged lipid (0).
	Column Q	T1/2 of a lipid in WT mice. We caluculated only for glucose-responsive lipid.
	Column R to AE	Properties of glucose-responsive lipids in ob/ob mice.
		Same as the column D to Q.
	Column AF	Common to both WT mice and ob/ob mice (TRUE), otherwise (FALSE).
	Column AG	WT mice-specific (TRUE), otherwise (FALSE).
	Column AH	ob/ob mice-specific (TRUE), otherwise (FALSE).
	Column AI	Opposite between WT mice and ob/ob mice (TRUE), otherwise (FALSE).

### Sheet: Raw
Name	Long form	Analysed molecule	WT mice at 0 min No.1 (a. u.)	WT mice at 0 min No.2 (a. u.)	WT mice at 0 min No.3 (a. u.)	WT mice at 20 min No.1 (a. u.)	WT mice at 20 min No.2 (a. u.)	WT mice at 20 min No.3 (a. u.)	WT mice at 60 min No.1 (a. u.)	WT mice at 60 min No.2 (a. u.)	WT mice at 120 min No.1 (a. u.)	WT mice at 120 min No.2 (a. u.)	WT mice at 240 min No.1 (a. u.)	WT mice at 240 min No.2 (a. u.)	WT mice at 240 min No.3 (a. u.)	ob/ob mice at 0 min No.1 (a. u.)	ob/ob mice at 0 min No.2 (a. u.)	ob/ob mice at 0 min No.3 (a. u.)	ob/ob mice at 20 min No.1 (a. u.)	ob/ob mice at 20 min No.2 (a. u.)	ob/ob mice at 20 min No.3 (a. u.)	ob/ob mice at 60 min No.1 (a. u.)	ob/ob mice at 60 min No.2 (a. u.)	ob/ob mice at 60 min No.3 (a. u.)	ob/ob mice at 120 min No.1 (a. u.)	ob/ob mice at 120 min No.2 (a. u.)	ob/ob mice at 240 min No.1 (a. u.)	ob/ob mice at 240 min No.2 (a. u.)	ob/ob mice at 240 min No.3 (a. u.)
CE	Cholesteryl ester	TRUE	3.19723	3.85613	3.10491	1.59481	1.77035	1.89852	1.72217	2.09145	2.57697	1.80837	1.6002	1.86959	1.9092	1.44203	2.59603	1.43407	1.12192	1.83185	1.39592	1.82265	1.42091	1.33693	3.00344	0.822293	2.36135	2.90212	2.55981
TAG	Triacylglycerol	TRUE	519.074	350.25	622.951	209.873	421.755	388.827	199.392	435.758	359.724	419.234	315.527	457.166	367.827	1599.7	1803.58	887.154	1015.43	1309.91	1059.96	898.562	703.144	1407.31	1875.01	1073.05	4479.61	3541.89	1990.74
DAG	Diacylglycerol	TRUE	31.265	16.7227	37.1093	23.5424	26.0439	27.2078	19.2036	21.9426	23.5744	24.3111	29.8318	28.7575	24.7635	17.121	17.8996	10.6732	12.7892	21.2822	19.9525	14.9379	15.7182	19.343	33.1212	15.5072	38.5162	41.2127	26.0897
FFA	Free fatty acid	TRUE	157.942	128.049	162.969	124.762	111.742	129.447	114.669	117.505	138.489	114.286	128.471	123.901	113.301	76.8283	97.7248	69.2565	100.061	99.35	91.385	84.3682	87.7189	101.401	139.119	84.2404	122.835	134.124	107.628
PC	Phosphatidylcholine	TRUE	664.963	443.002	701.621	681.022	577.597	605.692	528.73	516.843	534.646	488.297	738.119	740.736	610.914	252.962	221.803	178.369	185.501	386.477	375.401	382.926	372.831	382.585	613.211	309.321	559.217	682.815	498.987
PE	Phosphatidylethanolamine	TRUE	417.441	313.234	461.545	501.168	401.892	455.891	373.46	367.91	396.654	345.85	465.15	496.029	457.739	204.533	169.858	131.378	155.491	326.368	297.362	318.075	297.482	312.064	486.583	233.551	444.854	512.917	371.113
PI	Phosphatidylinositol	TRUE	23.0647	13.6886	25.8961	18.9134	19.111	19.6577	14.064	15.2455	17.4716	14.5802	22.6371	18.7348	13.5789	6.84507	6.18203	4.60613	4.72763	10.4952	10.2867	9.74659	7.15277	8.36384	16.1491	7.01912	22.6873	22.9531	17.1759
LPC	Lysophosphatidylcholine	TRUE	28.4287	16.1332	21.9706	17.4397	18.9742	21.7003	16.3648	18.4184	17.491	17.6014	23.4228	22.3704	19.4466	7.88133	9.03269	8.15969	6.18621	12.4256	9.29487	9.49672	10.7396	11.418	15.9236	8.27045	23.3949	21.1585	17.7288
LPE	Lysophosphatidylethanolamine	TRUE	11.0621	5.94229	9.85601	7.23143	8.54667	9.24169	7.02917	7.74007	7.22776	7.07832	9.37997	9.49579	8.15368	4.31247	3.60781	3.26031	2.62852	6.02779	4.86941	5.40761	5.44096	6.43127	9.13065	4.43592	10.1468	10.4382	8.17105
SM	Sphingomyelin	TRUE	41.1226	27.0075	44.0136	40.311	38.9585	38.1464	37.3559	32.7289	40.2218	31.434	44.3885	54.6231	39.466	17.772	15.8444	12.3679	14.7464	25.0232	23.7965	27.4317	23.1516	22.7151	43.0833	18.5587	34.1192	45.0009	30.8337
CER	Ceramide	TRUE	6.36803	3.86405	6.59349	5.98961	5.04139	5.24224	4.86973	4.62061	4.36281	4.30272	5.90103	5.27987	4.67373	1.95584	1.69143	1.26865	1.22644	2.53315	2.74168	2.83508	2.73076	2.61816	4.95097	2.37239	4.19589	4.91205	3.73089
DCER	Dihydroceramide	TRUE	1.73235	1.46507	1.73384	1.68249	1.56431	1.54169	1.52355	1.61207	1.45107	1.33956	1.52973	1.39272	1.57316	0.802747	0.783667	0.929933	0.861627	1.08864	1.11311	1.21856	1.21236	1.04993	1.30727	1.0094	1.02643	1.1024	1.27969
HCER	Hexosylceramide	TRUE	2.67643	1.32877	4.08895	4.19067	4.09427	4.19565	5.57311	2.62955	4.03124	2.46691	3.11175	7.29371	3.07209	1.93647	2.09527	1.52835	1.57573	1.57904	2.5026	3.62857	3.06428	1.26199	5.11489	1.06872	1.82272	4.8708	1.97412
LCER	Lactosylceramide	TRUE	0.761933	0.335707	0.75816	0.70752	0.682427	0.68524	0.808467	0.531907	0.676373	0.522173	0.68988	0.910747	0.545773	0.332907	0.324187	0.237093	0.252	0.3428	0.43084	0.534867	0.451373	0.337453	0.688733	0.315653	0.543733	0.630947	0.394227

### Sheet: Analysis
			Difference between 0 min and 20 min in WT mice			Difference between 0 min and 60 min in WT mice			Difference between 0 min and 120 min in WT mice			Difference between 0 min and 240 min in WT mice			Response of WT mice		Difference between 0 min and 20 min in ob/ob mice			Difference between 0 min and 60 min in ob/ob mice			Difference between 0 min and 120 min in ob/ob mice			Difference between 0 min and 240 min in ob/ob mice			Response of ob/ob mice		Comparison between the responses of WT mice and ob/ob mice
Name	Long form	Analysed molecule	Fold change	P value	Q value	Fold change	P value	Q value	Fold change	P value	Q value	Fold change	P value	Q value	Response	T1/2	Fold change	P value	Q value	Fold change	P value	Q value	Fold change	P value	Q value	Fold change	P value	Q value	Response	T1/2	Common response	WT mice specific response	ob/ob mice specific response	Opposite response
CE	Cholesteryl ester	TRUE	0.518167	0.012188	0.130787	0.563131	0.0163484	0.130787	0.647553	0.133563	0.512387	0.529518	0.0118353	0.130787	0		0.794883	0.454528	0.693213	0.83706	0.532169	0.709558	1.0487	0.949174	0.957725	1.42966	0.1688	0.609859	0		FALSE	FALSE	FALSE	FALSE
TAG	Triacylglycerol	TRUE	0.683825	0.204563	0.664884	0.638438	0.338806	0.665933	0.782991	0.308697	0.665933	0.764283	0.281543	0.665933	0		0.789034	0.393905	0.665933	0.701331	0.291789	0.665933	1.03068	0.936649	0.953679	2.33362	0.105414	0.451115	0		FALSE	FALSE	FALSE	FALSE
DAG	Diacylglycerol	TRUE	0.902431	0.694733	0.805603	0.725281	0.32669	0.665933	0.844076	0.541635	0.713684	0.979503	0.933537	0.953679	0		1.1823	0.471973	0.69554	1.09422	0.624575	0.785146	1.59633	0.484063	0.703304	2.31582	0.0323271	0.201147	0		FALSE	FALSE	FALSE	FALSE
FFA	Free fatty acid	TRUE	0.81511	0.109815	0.451115	0.775707	0.0888755	0.432785	0.844534	0.2666	0.665933	0.814489	0.110933	0.451115	0		1.19272	0.200041	0.664884	1.12173	0.388325	0.665933	1.37419	0.458016	0.693213	1.49538	0.0250536	0.175375	0		FALSE	FALSE	FALSE	FALSE
PC	Phosphatidylcholine	TRUE	1.03024	0.848539	0.913811	0.866695	0.424565	0.665933	0.847937	0.375727	0.665933	1.15483	0.381356	0.665933	0		1.45051	0.268295	0.665933	1.74289	0.0156843	0.130787	2.11871	0.350894	0.665933	2.66564	0.0122779	0.130787	0		FALSE	FALSE	FALSE	FALSE
PE	Phosphatidylethanolamine	TRUE	1.13985	0.358383	0.665933	0.932759	0.605416	0.779386	0.934186	0.643076	0.785146	1.19015	0.22308	0.665933	0		1.54067	0.219974	0.665933	1.83408	0.0158698	0.130787	2.13576	0.366375	0.665933	2.62745	0.00952176	0.130787	0		FALSE	FALSE	FALSE	FALSE
PI	Phosphatidylinositol	TRUE	0.920712	0.69771	0.805603	0.701751	0.231422	0.665933	0.767408	0.321612	0.665933	0.877114	0.60413	0.779386	0		1.44667	0.297671	0.665933	1.4327	0.0648458	0.333166	1.97085	0.426383	0.665933	3.56238	0.00894287	0.130787	0		FALSE	FALSE	FALSE	FALSE
LPC	Lysophosphatidylcholine	TRUE	0.873472	0.520039	0.703304	0.7842	0.309404	0.665933	0.791173	0.322042	0.665933	0.980571	0.917179	0.953679	0		1.11298	0.654789	0.785146	1.26245	0.0386805	0.216611	1.44737	0.506554	0.703304	2.48396	0.0141356	0.130787	0		FALSE	FALSE	FALSE	FALSE
LPE	Lysophosphatidylethanolamine	TRUE	0.931475	0.739091	0.836143	0.824778	0.418346	0.665933	0.798913	0.364118	0.665933	1.00629	0.974781	0.974781	0		1.20975	0.521199	0.703304	1.54552	0.0113996	0.130787	1.82011	0.414147	0.665933	2.57196	0.00664572	0.130787	0		FALSE	FALSE	FALSE	FALSE
SM	Sphingomyelin	TRUE	1.04701	0.770583	0.854508	0.937435	0.714322	0.816368	0.958447	0.835531	0.908539	1.23482	0.27355	0.665933	0		1.38234	0.205625	0.664884	1.59399	0.0140899	0.130787	2.01075	0.423674	0.665933	2.39112	0.026627	0.175425	0		FALSE	FALSE	FALSE	FALSE
CER	Ceramide	TRUE	0.967173	0.857075	0.914213	0.846064	0.4281	0.665933	0.772532	0.281989	0.665933	0.942293	0.757094	0.847946	0		1.32249	0.387831	0.665933	1.6648	0.0238262	0.175375	2.23458	0.356375	0.665933	2.61169	0.00556902	0.130787	0		FALSE	FALSE	FALSE	FALSE
DCER	Dihydroceramide	TRUE	0.97105	0.665972	0.785146	0.953798	0.505854	0.703304	0.848859	0.100586	0.451115	0.911657	0.251272	0.665933	0		1.21739	0.137247	0.512387	1.3833	0.0118596	0.130787	1.38097	0.255807	0.665933	1.35455	0.0370648	0.216611	0		FALSE	FALSE	FALSE	FALSE
HCER	Hexosylceramide	TRUE	1.54193	0.207776	0.664884	1.52011	0.508167	0.703304	1.20423	0.658994	0.785146	1.6651	0.342664	0.665933	0		1.0175	0.932148	0.953679	1.43071	0.380187	0.665933	1.66822	0.650146	0.785146	1.55891	0.406305	0.665933	0		FALSE	FALSE	FALSE	FALSE
LCER	Lactosylceramide	TRUE	1.11822	0.656848	0.785146	1.08339	0.812822	0.892511	0.968757	0.912436	0.953679	1.15659	0.615129	0.782891	0		1.14701	0.514382	0.703304	1.48033	0.112779	0.451115	1.68486	0.468218	0.69554	1.75456	0.0654434	0.333166	0		FALSE	FALSE	FALSE	FALSE
