## Supplementary material for "In vivo transomic analyses of glucose-responsive metabolism in skeletal muscle reveal core differences between the healthy and obese states": Data File S7. Overlap between the inferred genes of transcription factors and those predicted from experimental ChIP data.

### Sheet: Sheet1
Table S7: Overlap between the inferred genes of TF and those predicted from experimental ChIP data (fig. S5).
TRANSFAC Motif ID	ChIP-Atlas symbol	P value (Too small number is described as 0)	Q value (Too small number is described as 0)
V$CPBP_Q6	Klf6	0.230184	0.243263
V$EBOX_Q6_01	Tfe3	1.0156e-55	1.65703e-55
V$EBOX_Q6_01	Myf5	7.34259e-211	2.13394e-210
V$PPARG_10	Pparg	8.69955e-50	1.37128e-49
V$SP1_Q6_01	Sp1	0	0
V$ETS_Q6	Spi1	0	0
V$GKLF_Q4	Klf4	0	0
V$RNF96_01	Trim28	8.59456e-133	2.04947e-132
V$CTCF_01	Ctcf	8.10036e-73	1.39506e-72
V$PBX_Q3	Pknox1	3.90643e-15	5.18997e-15
V$ETS_Q6	Elk3	1	1
V$ETS_Q6	Gabpa	8.30802e-129	1.93161e-128
V$EBOX_Q6_01	Ascl2	1.64842e-14	2.1592e-14
V$ETS_Q6	Elk1	0.151664	0.162123
V$EBOX_Q6_01	Myod1	0	0
V$TATA_01	Tbp	5.6322e-105	1.09124e-104
V$E2F_Q6_01	E2f4	1.40098e-30	2.00448e-30
V$MAF_Q4	Nfe2l2	0.000765721	0.000857976
V$ETS_Q6	Fli1	4.04219e-303	1.79011e-302
V$E2F_Q6_01	E2f3	1.64566e-30	2.31889e-30
V$BRCA_01	Brca1	0.146299	0.158207
V$MAF_Q4	Mafk	1.0126e-135	2.47822e-135
V$ZFX_01	Pcgf2	2.66398e-18	3.59058e-18
V$ERALPHA_Q6_01	Esr1	0	0
V$EBOX_Q6_01	Ascl1	5.51167e-245	1.76754e-244
V$EBOX_Q6_01	Tcf3	0	0
V$NFY_Q3	Nfyb	2.73507e-251	9.42078e-251
V$XBP1_01	Xbp1	0	0
V$YY1_Q6_03	Yy1	5.51249e-120	1.22062e-119
V$EBOX_Q6_01	Myc	0	0
V$PPARA_04	Ppara	1.25721e-08	1.49899e-08
V$BCL6_Q3_01	Bcl6	1.48408e-10	1.79246e-10
V$HSF1_01	Hsf1	0.000752909	0.00085391
V$ETS_Q6	Ets2	1	1
V$NFY_Q3	Nfya	1.09489e-251	3.91633e-251
V$RFX_Q6	Rfx2	2.81116e-07	3.30934e-07
V$NR3C1_03	Nr3c1	0	0
V$RELA_Q6	Rela	8.53638e-112	1.68911e-111
V$EBOX_Q6_01	Mxi1	0	0
V$CREB1_Q6	Creb1	0	0
V$STAT1_Q6	Stat1	0	0
V$ETS_Q6	Elk4	0.0259301	0.0283705
V$MYOGENIN_Q6_01	Myog	3.08612e-195	8.69726e-195
V$EBOX_Q6_01	Usf1	1.73876e-100	3.30009e-100
V$CREBP1_01	Atf2	8.50103e-267	3.43737e-266
V$SP1_Q6_01	Sp3	9.9638e-247	3.30941e-246
V$E2F_Q6_01	E2f1	1.34946e-05	1.56875e-05
V$NFAT1_Q4	Nfatc2	1.77009e-11	2.16603e-11
V$EBOX_Q6_01	Tal1	5.06105e-193	1.38435e-192
V$REST_01	Rest	5.71872e-14	7.2855e-14
V$EBOX_Q6_01	Bhlhe40	4.40591e-271	1.8625e-270
V$ETS_Q6	Etv6	5.39091e-28	7.48291e-28
V$EBOX_Q6_01	Bhlhe41	2.4608e-114	5.08566e-114
V$MAZ_Q6_01	Maz	0	0
V$ETS_Q6	Elf4	3.54712e-116	7.67167e-116
V$MECP2_02	Mecp2	9.92533e-12	1.23074e-11
V$RFX_Q6	Rfx1	9.37226e-37	1.42889e-36
V$ETS_Q6	Ets1	1.11841e-229	3.46708e-229
V$EBOX_Q6_01	Tcf12	0	0
V$GLI_Q3	Zic1	0	0
V$NFY_Q3	Nfyc	2.22855e-121	5.05501e-121
V$EBOX_Q6_01	Mitf	2.57722e-36	3.86584e-36
V$ETS_Q6	Elf1	1.16229e-112	2.34985e-112
V$EBOX_Q6_01	Mycn	1.6814e-151	4.34363e-151
V$EBOX_Q6_01	Hand1	0.000119148	0.000136799
V$EGR1_Q6	Egr1	3.19437e-58	5.30494e-58
V$MAF_Q4	Nfe2l1	7.82041e-55	1.25396e-54
V$MAF_Q4	Bach2	1.4846e-264	5.75284e-264
V$ETS_Q6	Erg	0	0
V$RFX_Q6	Rfx3	1.41423e-32	2.05505e-32
V$FOXO1_08	Foxo1	8.02139e-13	1.00809e-12
V$GLI_Q3	Gli2	0.00120952	0.00133911
V$SIX1_01	Six1	1	1
V$PBX_Q3	Pbx1	1.25898e-24	1.72184e-24
V$GLI_Q3	Glis3	1	1
V$EBOX_Q6_01	Tcf4	3.70202e-180	9.8368e-180
V$TEF1_Q6_04	Tead1	4.63544e-14	5.98744e-14
V$MAF_Q4	Maf	5.8161e-79	1.04019e-78
V$HMGIY_Q3	Hmga2	1	1
V$EBOX_Q6_01	Usf2	3.15129e-74	5.52962e-74
V$MAF_Q4	Nrf1	0	0
V$MAF_Q4	Nfe2	3.76601e-33	5.55935e-33
V$EBOX_Q6_01	Max	0	0
V$P53_04	Trp53	6.35666e-43	9.85282e-43
V$GLI_Q3	Zic2	5.89048e-115	1.24503e-114
V$PLZF_02	Zbtb16	8.90392e-222	2.67118e-221
V$GLI_Q3	Zic3	6.4499e-85	1.17616e-84
V$MAF_Q4	Mafb	3.53398e-88	6.5732e-88
V$NFY_Q3	Nfya	1.09489e-251	3.91633e-251
